# Cryptic diversity arises from glacial cycles in Pacific herring, a critical forage fish

**DOI:** 10.1101/2025.05.02.651951

**Authors:** LE Timm, SA Almgren, JA López, JR Glass

## Abstract

Forage fishes are biological drivers throughout the Pacific Ocean, from the Arctic to nearly subtropical latitudes. As a critical trophic link, the health and stability of Pacific herring (*Clupea pallasii*) populations have implications for other marine species, including several targeted by large, productive fisheries. Previous research has indicated marked divergence between Pacific herring in the Bering Sea and the Gulf of Alaska. Seeking to localize this biogeographic break, we generated low coverage whole genome resequencing data for 120 Pacific herring from seven sites across the northern Gulf of Alaska and the eastern Bering Sea and Aleutian Islands. Single nucleotide polymorphisms across the mitogenome (267) and nuclear genome (∼5.6 million) corroborate a biogeographic break in Pacific herring along the Alaska Peninsula and Aleutian Islands, as far west as Unalaska. We identified two distinct populations: one exists along the northern coasts of the Aleutian Islands and in the eastern Bering Sea; the other occupies the southern edge of the Aleutians and the Gulf of Alaska. Two mitochondrial haplogroups co-occurring at collection sites across the Gulf of Alaska suggest secondary contact between two populations, likely representing glacial refugia. Our results underscore the importance of geological events to contextualize the diversification of forage fish species.
