## Supplementary material for "Cryptic diversity arises from glacial cycles in Pacific herring, a critical forage fish": Table S1

### Sheet: Sheet1
Barcode	Catch_Date	Latitude_DD	Longitude_DD	MarineRegion	spawning	SL_cm	Total_Weight_g
160128	2023-04-10	57.32	-152.99	Kodiak - Kiliuda	spawning	23	168
160133	2023-04-10	57.32	-152.99	Kodiak - Kiliuda	spawning	21.5	169
160134	2023-04-10	57.32	-152.99	Kodiak - Kiliuda	spawning	23.5	215
160138	2023-04-10	57.32	-152.99	Kodiak - Kiliuda	spawning	24	220
160139	2023-04-10	57.32	-152.99	Kodiak - Kiliuda	spawning	24	253
160151	2023-04-10	57.32	-152.99	Kodiak - Kiliuda	spawning	23.5	215
160160	2023-04-10	57.32	-152.99	Kodiak - Kiliuda	spawning	25.5	264
160161	2023-04-10	57.32	-152.99	Kodiak - Kiliuda	spawning	24.5	230
160162	2023-04-10	57.32	-152.99	Kodiak - Kiliuda	spawning	23	203
160164	2023-04-10	57.32	-152.99	Kodiak - Kiliuda	spawning	25	269
160203	2023-04-22	57.81	-153.51	Kodiak - Uganik	spawning	19.5	90
160206	2023-04-22	57.81	-153.51	Kodiak - Uganik	spawning	22	156
160210	2023-04-22	57.81	-153.51	Kodiak - Uganik	spawning	19	114
160211	2023-04-22	57.81	-153.51	Kodiak - Uganik	spawning	NA	NA
160214	2023-04-22	57.81	-153.51	Kodiak - Uganik	spawning	18	63
160221	2023-04-22	57.81	-153.51	Kodiak - Uganik	spawning	20	103
160222	2023-04-22	57.81	-153.51	Kodiak - Uganik	spawning	19.5	92
160223	2023-04-22	57.81	-153.51	Kodiak - Uganik	spawning	18.5	104
160224	2023-04-22	57.81	-153.51	Kodiak - Uganik	spawning	19	86
160225	2023-04-22	57.81	-153.51	Kodiak - Uganik	spawning	17.5	74
160275	2023-07-30	55.29	-160.45	Popof Island	non-spawning	23.5	198
160280	2023-07-30	55.29	-160.45	Popof Island	non-spawning	23	223
160281	2023-07-30	55.29	-160.45	Popof Island	non-spawning	23	188
160284	2023-07-30	55.29	-160.45	Popof Island	non-spawning	23.5	215
160285	2023-07-30	55.29	-160.45	Popof Island	non-spawning	25.5	275
160286	2023-07-30	55.29	-160.45	Popof Island	non-spawning	22	180
160287	2023-07-30	55.29	-160.45	Popof Island	non-spawning	23	231
160288	2023-07-30	55.29	-160.45	Popof Island	non-spawning	23	266
160289	2023-07-30	55.29	-160.45	Popof Island	non-spawning	22	167
160290	2023-07-30	55.29	-160.45	Popof Island	non-spawning	21	157
160291	2023-07-30	55.29	-160.45	Popof Island	non-spawning	22.5	177
160297	2023-07-30	55.29	-160.45	Popof Island	non-spawning	24	233
160299	2023-07-30	55.29	-160.45	Popof Island	non-spawning	24	201
160300	2023-07-30	55.29	-160.45	Popof Island	non-spawning	23	190
160301	2023-07-30	55.29	-160.45	Popof Island	non-spawning	23	172
160306	2023-07-30	55.29	-160.45	Popof Island	non-spawning	22.5	118
160312	2023-07-30	55.29	-160.45	Popof Island	non-spawning	22.5	201
160313	2023-07-30	55.29	-160.45	Popof Island	non-spawning	21.5	175
160315	2023-07-30	55.29	-160.45	Popof Island	non-spawning	24	227
160316	2023-07-30	55.29	-160.45	Popof Island	non-spawning	26.5	284
CB51	1999-07-16	53.95	-166.42	Constantine Bay	non-spawning	NA	NA
CB52	1999-07-16	53.95	-166.42	Constantine Bay	non-spawning	NA	NA
CB61	1999-07-16	53.95	-166.42	Constantine Bay	non-spawning	NA	NA
CB62	1999-07-16	53.95	-166.42	Constantine Bay	non-spawning	NA	NA
CB63	1999-07-16	53.95	-166.42	Constantine Bay	non-spawning	NA	NA
CB68	1999-07-16	53.95	-166.42	Constantine Bay	non-spawning	NA	NA
CB69	1999-07-16	53.95	-166.42	Constantine Bay	non-spawning	NA	NA
CB70	1999-07-16	53.95	-166.42	Constantine Bay	non-spawning	NA	NA
CB71	1999-07-16	53.95	-166.42	Constantine Bay	non-spawning	NA	NA
CB74	1999-07-16	53.95	-166.42	Constantine Bay	non-spawning	NA	NA
CB75	1999-07-16	53.95	-166.42	Constantine Bay	non-spawning	NA	NA
CB78	1999-07-16	53.95	-166.42	Constantine Bay	non-spawning	NA	NA
CB83	1999-07-16	53.95	-166.42	Constantine Bay	non-spawning	NA	NA
CB87	1999-07-16	53.95	-166.42	Constantine Bay	non-spawning	NA	NA
CB88	1999-07-16	53.95	-166.42	Constantine Bay	non-spawning	NA	NA
CB89	1999-07-16	53.95	-166.42	Constantine Bay	non-spawning	NA	NA
CB90	1999-07-16	53.95	-166.42	Constantine Bay	non-spawning	NA	NA
CB92	1999-07-16	53.95	-166.42	Constantine Bay	non-spawning	NA	NA
CB93	1999-07-16	53.95	-166.42	Constantine Bay	non-spawning	NA	NA
CB94	1999-07-16	53.95	-166.42	Constantine Bay	non-spawning	NA	NA
PM100	1996-05-15	55.99	-160.58	Port Moller	spawning	NA	NA
PM51	1996-05-15	55.99	-160.58	Port Moller	spawning	NA	NA
PM53	1996-05-15	55.99	-160.58	Port Moller	spawning	NA	NA
PM54	1996-05-15	55.99	-160.58	Port Moller	spawning	NA	NA
PM58	1996-05-15	55.99	-160.58	Port Moller	spawning	NA	NA
PM60	1996-05-15	55.99	-160.58	Port Moller	spawning	NA	NA
PM62	1996-05-15	55.99	-160.58	Port Moller	spawning	NA	NA
PM63	1996-05-15	55.99	-160.58	Port Moller	spawning	NA	NA
PM67	1996-05-15	55.99	-160.58	Port Moller	spawning	NA	NA
PM73	1996-05-15	55.99	-160.58	Port Moller	spawning	NA	NA
PM74	1996-05-15	55.99	-160.58	Port Moller	spawning	NA	NA
PM76	1996-05-15	55.99	-160.58	Port Moller	spawning	NA	NA
PM82	1996-05-15	55.99	-160.58	Port Moller	spawning	NA	NA
PM84	1996-05-15	55.99	-160.58	Port Moller	spawning	NA	NA
PM86	1996-05-15	55.99	-160.58	Port Moller	spawning	NA	NA
PM87	1996-05-15	55.99	-160.58	Port Moller	spawning	NA	NA
PM92	1996-05-15	55.99	-160.58	Port Moller	spawning	NA	NA
PM93	1996-05-15	55.99	-160.58	Port Moller	spawning	NA	NA
PM95	1996-05-15	55.99	-160.58	Port Moller	spawning	NA	NA
PM97	1996-05-15	55.99	-160.58	Port Moller	spawning	NA	NA
417767	2022-05-03	58.844	-159.65	Togiak	spawning	23.4	179.5
417824	2022-05-03	58.844	-159.65	Togiak	spawning	24	173
417825	2022-05-03	58.844	-159.65	Togiak	spawning	26.2	237
417828	2022-05-03	58.844	-159.65	Togiak	spawning	24.5	223
417829	2022-05-03	58.844	-159.65	Togiak	spawning	24.6	214
417830	2022-05-03	58.844	-159.65	Togiak	spawning	26.2	267
417831	2022-05-03	58.844	-159.65	Togiak	spawning	25.5	251
417832	2022-05-03	58.844	-159.65	Togiak	spawning	26.3	292
417835	2022-05-03	58.844	-159.65	Togiak	spawning	26.3	271
417840	2022-05-03	58.844	-159.65	Togiak	spawning	25.7	272
417842	2022-05-03	58.844	-159.65	Togiak	spawning	27.5	353
417846	2022-05-03	58.844	-159.65	Togiak	spawning	25.2	235
417847	2022-05-03	58.844	-159.65	Togiak	spawning	26.4	308
417848	2022-05-03	58.844	-159.65	Togiak	spawning	26.2	302
417849	2022-05-03	58.844	-159.65	Togiak	spawning	26.7	297
417851	2022-05-03	58.844	-159.65	Togiak	spawning	28.5	337
417854	2022-05-03	58.844	-159.65	Togiak	spawning	26	261
417861	2022-05-03	58.844	-159.65	Togiak	spawning	27.5	300
418727	2022-05-03	58.844	-159.65	Togiak	spawning	26.5	290
418730	2022-05-03	58.844	-159.65	Togiak	spawning	25	264
418852	2023-03-30	60.5257	-146	Cordova	spawning	17.6	74
418854	2023-03-30	60.5257	-146	Cordova	spawning	16.6	62
418858	2023-03-30	60.5257	-146	Cordova	spawning	18	98
418859	2023-03-30	60.5257	-146	Cordova	spawning	19.9	129
418861	2023-03-30	60.5257	-146	Cordova	spawning	19.4	116
418863	2023-03-30	60.5257	-146	Cordova	spawning	17.6	81
418869	2023-03-30	60.5257	-146	Cordova	spawning	18.9	46
418870	2023-03-30	60.5257	-146	Cordova	spawning	16	44
418878	2023-03-30	60.5257	-146	Cordova	spawning	18.6	109
418944	2023-03-30	60.5257	-146	Cordova	spawning	18	88
418962	2023-03-30	60.5257	-146	Cordova	spawning	16.4	62
418977	2023-03-30	60.5257	-146	Cordova	spawning	18.1	86
418990	2023-03-30	60.5257	-146	Cordova	spawning	17	63
418997	2023-03-30	60.5257	-146	Cordova	spawning	16.7	68
418998	2023-03-30	60.5257	-146	Cordova	spawning	19.7	111
419002	2023-03-30	60.5257	-146	Cordova	spawning	19	100
419004	2023-03-30	60.5257	-146	Cordova	spawning	16.8	67
419007	2023-03-30	60.5257	-146	Cordova	spawning	17.9	92
419011	2023-03-30	60.5257	-146	Cordova	spawning	21	145
419014	2023-03-30	60.5257	-146	Cordova	spawning	17	75
