## Supplementary material for "Cryptic diversity arises from glacial cycles in Pacific herring, a critical forage fish": Table S2

### Sheet: Sheet1
Tool	Version	Type	Source
ade4	1.7-19	R package	Chessel et al., 2004; Dray & Dufour, 2007; Dray et al., 2007; Bougeard & Dray, 2018; Thioulouse et al., 2018
adegenet	2.1.5	R package	Jombart, 2008; Jombart & Ahmed, 2011
and dismo	1.3-5	R package	Hijmans et al., 2021
ape	5.6-2	R package	Paradis & Schliep, 2019
dplyr	1.1.2	R package	Wickham et al., 2023
ggOceanMaps	1.3.4	R package	Vihtakari et al., 2023
ggplot2	3.4.4	R package	Wickham, 2016
ggpmisc	0.5.4-1	R package	Aphalo, 2023
ggpubr	0.4.0	R package	Kassambara, 2020
gridExtra	2.3	R package	Auguie, 2017
gtools	3.9.2	R package	Warnes et al., 2021
hierfstat	0.5-10	R package	Goudet, 2005
label.switching	1.8	R package	Papastamoulis, 2015
pegas	1.1	R package	Paradis, 2010
poppr	2.9.3	R package	Kamvar et al., 2014; Kamvar et al., 2015
RColorBrewer	1.1.3	R package	Neuwirth, 2022
readxl	1.4.3	R package	Wickham & Bryan, 2023
remotes	2.4.2	R package	Csárdi et al., 2021
reshape2	1.4.4	R package	Wickham, 2007
rgdal	1.5-31	R package	Bivand, 2022
runner	0.4.3	R package	Kałędkowski, 2023
scales	1.2.1	R package	Wickham & Seidel, 2022
stringr	1.5.0	R package	Wickham, 2022
stringr	1.5.0	R package	Wickham, 2022
tidyverse	2.0.0	R package	Wickham et al., 2019
convert beagle to FASTA		script	https://github.com/letimm/sablefish_lcWGS/blob/main/scripts/beagle2fasta.py
fst significance test		script	https://github.com/letimm/WGSfqs-to-genolikelihoods/blob/main/fst_significance_test.py
mean individual sequencing coverage		script	https://github.com/letimm/WGSfqs-to-genolikelihoods/blob/main/mean_cov_ind.py
bamutil	1.0.15	software	https://genome.sph.umich.edu/wiki/BamUtil
GIMP	2.10.38	software	https://www.gimp.org/
ngsParalog	1.3.4	software	https://github.com/tplinderoth/ngsParalog
Picard	2.26.6	software	http://broadinstitute.github.io/picard/
R	4.2.0	software	R Core Team, 2022
